# SALL4 controls cell fate in response to DNA base composition

**DOI:** 10.1101/2020.06.30.179481

**Authors:** Raphaël Pantier, Kashyap Chhatbar, Timo Quante, Konstantina Skourti-Stathaki, Justyna Cholewa-Waclaw, Grace Alston, Beatrice Alexander-Howden, Heng Yang Lee, Atlanta G. Cook, Cornelia G. Spruijt, Michiel Vermeulen, Jim Selfridge, Adrian Bird

## Abstract

Mammalian genomes contain long domains with distinct average compositions of A/T versus G/C base pairs. In a screen for proteins that might interpret base composition by binding to AT-rich motifs, we identified the stem cell factor SALL4 which contains multiple zinc-fingers. Mutation of the domain responsible for AT binding drastically reduced SALL4 genome occupancy and prematurely up-regulated genes in proportion to their AT content. Inactivation of this single AT-binding zinc-finger cluster mimicked defects seen in *Sall4*-null cells, including precocious differentiation of embryonic stem cells and embryonic lethality in mice. In contrast, deletion of two other zinc-finger clusters was phenotypically neutral. Our data indicate that loss of pluripotency is triggered by down-regulation of SALL4, leading to de-repression of a set of AT-rich genes that promotes neuronal differentiation. We conclude that base composition is not merely a passive by-product of genome evolution, but constitutes a signal that aids control of cell fate.
