## Supplementary material for "SALL4 controls cell fate in response to DNA base composition": Table S1 - DNA pulldown mass spectrometry screen

### Sheet: AT-1 Experiment 1
Ratio H/L normalized AT-1_forward	Ratio H/L normalized AT-1_reverse	Peptides	Unique peptides	Intensity AT-1_forward	Intensity AT-1_reverse	Ratio H/L normalized AT-1_forward Significance B	Ratio H/L normalized AT-1_reverse Significance B	Protein IDs	Protein names	Gene names
3.76086	-5.28529	59	44	9556000000	12851000000	0.135448	3.55158e-05	Q8BX22;Q8BX22-2;Q8BX22-3;A2AUZ6	Sal-like protein 4	Sall4
1.94137	-3.88747	38	30	902340000	2287400000	0.937542	0.00101638	Q9R190	Metastasis-associated protein MTA2	Mta2
1.65531	-3.83304	11	11	270150000	71391000	0.807229	0.00114235	Q8CCE9;Q8CCE9-5;Q8CCE9-2;Q8CCE9-3;Q8CCE9-4	Transcription factor E4F1	E4f1
3.0027	-3.82337	33	1	143970000	346600000	0.411717	0.00116619	Q62255-2		Sall3
2.77218	-3.6597	85	63	614660000	1671600000	0.537547	0.00164602	E9QAS5;Q6PDQ2;E9QAS4;F6WR45;F6V4V3	Chromodomain-helicase-DNA-binding protein 4	Chd4
3.13034	-3.61819	10	9	165940000	201730000	0.350293	0.00179374	Q61321;Q61321-2;Q61321-3	Homeobox protein SIX4	Six4
3.77789	-3.58296	17	10	1303300000	2286400000	0.131539	0.00192855	E9PYH8;Q60972	Histone-binding protein RBBP4	Rbbp4
2.68791	-3.55177	6	5	24965000	35877000	0.58794	0.00205563	P70178	Homeobox protein SIX5	Six5
2.62511	-3.49106	23	22	352100000	656500000	0.626861	0.00232522	Q8VHR5;Q8VHR5-2	Transcriptional repressor p66-beta	Gatad2b
2.10989	-3.4436	22	22	353560000	746730000	0.976521	0.00255808	Q6IQX8;Q4VA98;Q80W02		Zfp219
2.53841	-3.43297	12	1	131810000	216550000	0.68232	0.0026131	D3YTR4;D3YTR5;Q9Z2D8-2;F6WZH1		Mbd3
1.99762	-3.37535	48	38	309980000	825150000	0.963478	0.00293053	Q6P5E3;Q9ER74;B9EKF4;G5E8L5;O70230;O70230-2;O70230-3;B2RTN3	Sal-like protein 1	Sall1
2.43157	-3.29974	26	25	339160000	748290000	0.753077	0.00340039	E9QMN5;Q8CHY6	Transcriptional repressor p66 alpha	Gatad2a
2.58583	-3.00706	35	2	269100000	651250000	0.651752	0.00593655	F8WHY8		Mta1
1.52697	-2.92281	4	4	19254000	180460000	0.750247	0.00693183	Q791N7;G3UXD3	DNA-directed RNA polymerase I subunit RPA12;DNA-directed RNA polymerase subunit	Znrd1
2.35538	-2.92106	9	8	41917000	82621000	0.804872	0.006954	Q9Z2E1;Q9Z2E1-2;F8WGB1;F6UPR7	Methyl-CpG-binding domain protein 2	Mbd2
1.66635	-2.82869	24	24	370560000	456480000	0.812184	0.00821895	P70700;A2AP84	DNA-directed RNA polymerase I subunit RPA2	Polr1b
2.39657	-2.82031	37	0	393500000	339230000	0.776748	0.00834332	P53564-3;E9QKN9		Cux1
3.30864	-2.77813	2	2	33030000	51433000	0.274799	0.00899517	P97304	DNA-directed RNA polymerases I and III subunit RPAC2	Polr1d
2.60352	-2.76533	15	10	149940000	122660000	0.640487	0.00920195	P30051;E9Q0H2;Q3USK5;E9PZ73;E9Q681;Q3UFP5;Q6PAQ8;E9PVS2;E9Q387;E9QAK6;E9Q506;F8VPU0;B8JJC8;P70210;P48301;E9PZK2;F6TTJ9;F6QH05;Q80UL2;E9Q9U3;D3Z6C5	Transcriptional enhancer factor TEF-1;Transcriptional enhancer factor TEF-5	Tead1;Tead3
1.66175	-2.66584	12	12	285630000	322060000	0.81012	0.0109578	F6ZXK9;P52432;D3Z3D6;D3Z7Q8;G3UXX5;G3UX92	DNA-directed RNA polymerases I and III subunit RPAC1	Polr1c
2.09051	-2.66091	28	1	79599000	255550000	0.990226	0.0110522	Q924K8	Metastasis-associated protein MTA3	Mta3
2.31139	-2.6539	17	12	443040000	855840000	0.835193	0.0111875	O09106;D3YYI8;Q3UM33;O88895	Histone deacetylase 1;Histone deacetylase	Hdac1;Gm10093
2.53568	-2.59205	53	53	643620000	910840000	0.6841	0.0124465	O35134;E9PYK9	DNA-directed RNA polymerase I subunit RPA1;DNA-directed RNA polymerase	Polr1a
3.24295	-2.53391	9	9	107520000	163720000	0.301206	0.0137428	Q80UW8	DNA-directed RNA polymerases I, II, and III subunit RPABC1	Polr2e
2.28963	-2.481	14	9	92127000	143570000	0.850283	0.0150247	P70288;Q8BQ10;E9PXS3	Histone deacetylase 2	Hdac2
2.94965	-2.44875	14	7	255200000	324940000	0.439023	0.0158568	Q60973;A2AFJ1;A2AFI9;F6ZLC6;F6U539	Histone-binding protein RBBP7	Rbbp7
1.08434	-2.39973	4	4	83454000	80226000	0.56555	0.0171989	Q8K072	Receptor expression-enhancing protein 4	Reep4
1.83778	-2.34872	10	5	33227000	35697000	0.889971	0.0187005	Q62296;Q62296-2	Transcriptional enhancer factor TEF-3	Tead4
2.25472	-2.06601	36	36	764720000	866820000	0.874608	0.029276	Q8BM75;Q8BM75-2;Q8BM75-3	AT-rich interactive domain-containing protein 5B	Arid5b
2.95409	-2.05505	9	9	163210000	24270000	0.4367	0.0297729	Q9Z2D6-2;Q9Z2D6;D3Z7U4;D3YY81	Methyl-CpG-binding protein 2	Mecp2
2.16208	-1.97767	16	16	87371000	156950000	0.939665	0.0334947	Q8BSY0;A2AL85;E9Q6M2;Q8CBM2	Aspartyl/asparaginyl beta-hydroxylase	Asph
1.62789	-1.79556	10	10	122340000	173420000	0.794957	0.0438518	Q3U288;Q3U288-2;Q3U288-3;Q6NS86	Zinc finger protein 710	Znf710
1.33262	-1.78722	10	9	147260000	171780000	0.666578	0.0443846	Q62431;D3YVQ2	AT-rich interactive domain-containing protein 3A	Arid3a
2.0213	-1.42643	5	5	29544000	15798000	0.974412	0.0732405	Q3V3W4		Zbtb2
2.64321	-1.37486	21	21	9830700	51493000	0.615529	0.0784063	Q91VR5	ATP-dependent RNA helicase DDX1	Ddx1
2.45352	-1.32034	26	24	5525900000	8427300000	0.738349	0.0841858	P49312;Q5EBP8;P49312-2	Heterogeneous nuclear ribonucleoprotein A1	Hnrnpa1
1.2649	-1.28167	8	8	612030000	339950000	0.638308	0.0884912	P11031	Activated RNA polymerase II transcriptional coactivator p15	Sub1
2.46587	-1.25998	16	16	255840000	328190000	0.730101	0.0909821	Q8R0X7;D6REF7;D3YZT4;D3Z1Z3;D3YY13	Sphingosine-1-phosphate lyase 1	Sgpl1
2.35168	-1.23582	19	19	335530000	515390000	0.80741	0.0938225	Q8K202;Q8K202-2;G8JL51;Q8K202-3	DNA-directed RNA polymerase I subunit RPA49	Polr1e
2.0767	-1.23053	13	13	179400000	229560000	1	0.094454	E9QAV4;Q6PHP4;B7ZCR6;F6QL98;F6R5G3;B7ZCR8;D6RE21		Znf512b
1.76863	-1.13378	5	5	89524000	95612000	0.858422	0.106615	Q91V81-2;D3YYW8;Q91V81	RNA-binding protein 42	Rbm42
2.81969	-1.08709	13	13	435990000	545180000	0.510127	0.112911	Q76KJ5	DNA-directed RNA polymerase I subunit RPA34	Cd3eap
2.7536	-1.00836	33	33	6136700000	6281800000	0.548467	0.124188	Q8VEK3;G3XA10	Heterogeneous nuclear ribonucleoprotein U	Hnrnpu

### Sheet: AT-1 Experiment 2
Ratio H/L normalized AT-1_forward	Ratio H/L normalized AT-1_reverse	Peptides	Unique peptides	Intensity AT-1_forward	Intensity AT-1_reverse	Ratio H/L normalized AT-1_forward Significance B	Ratio H/L normalized AT-1_reverse Significance B	Protein IDs	Protein names	Gene names
3.96708	-6.18212	49	48	1321800000	1099500000	0.144533	8.92949e-07	Q8BX22;Q8BX22-2;Q8BX22-3;A2AUZ7;A2AUZ6	Sal-like protein 4	Sall4
4.28718	-4.76698	5	4	22517000	7872900	0.090878	0.000102535	Q61321;Q61321-2;Q61321-3	Homeobox protein SIX4	Six4
2.41018	-4.40721	10	9	11830000	13041000	0.739639	0.000291404	Q9Z2D8;D3YTR4;D3YTR5;Q9Z2D8-2;F6WZH1	Methyl-CpG-binding domain protein 3	Mbd3
3.86651	-4.20126	9	4	261540000	127370000	0.165645	0.000514645	P17095	High mobility group protein HMG-I/HMG-Y	Hmga1
3.08003	-4.12459	7	7	51461000	21835000	0.413857	0.000632573	Q8CCE9;Q8CCE9-3;Q8CCE9-5;Q8CCE9-2;Q8CCE9-4	Transcription factor E4F1	E4f1
2.83865	-4.07936	6	6	16322000	7387900	0.520593	0.00071348	Q8K2W9	Uncharacterized protein C14orf93 homolog	C14orf93 homolog
2.72242	-4.03986	14	13	205060000	115400000	0.57663	0.00079189	Q3V3W4		Zbtb2
2.70166	-3.9506	26	20	12164000	26714000	0.586932	0.00099941	Q62255;Q62255-2	Sal-like protein 3	Sall3
3.09798	-3.81636	23	23	54487000	25027000	0.406471	0.0014078	P70700;A2AP84	DNA-directed RNA polymerase I subunit RPA2	Polr1b
2.17744	-3.7793	50	30	108650000	144720000	0.869818	0.00154502	E9QAS5;Q6PDQ2;E9QAS4;F6WR45;F6V4V3	Chromodomain-helicase-DNA-binding protein 4	Chd4
4.60514	-3.75916	8	1	415760000	209710000	0.0547436	0.00162468	P52927	High mobility group protein HMGI-C	Hmga2
2.05492	-3.68583	13	13	37717000	61123000	0.940043	0.00194766	Q6IQX8;Q4VA98;Q80W02		Zfp219
2.1462	-3.65774	17	8	16381000	13663000	0.887649	0.0020863	Q924K8;Q3UII8;E9Q794;Q3U3A7;Q924K8-2;Q3TY62	Metastasis-associated protein MTA3	Mta3
2.49203	-3.60858	20	19	27387000	41085000	0.695375	0.00235081	E9QMN5;Q8CHY6	Transcriptional repressor p66 alpha	Gatad2a
2.48813	-3.60289	27	21	190970000	205220000	0.697463	0.00238334	Q9R190	Metastasis-associated protein MTA2	Mta2
1.88311	-3.60044	38	32	84558000	45591000	0.970538	0.00239748	Q6P5E3;Q9ER74	Sal-like protein 1	Sall1
3.82028	-3.5739	2	2	12894000	3223200	0.176096	0.00255559	P97304	DNA-directed RNA polymerases I and III subunit RPAC2	Polr1d
3.05129	-3.31646	8	7	111730000	73493000	0.425844	0.00466323	E9Q0H2;Q3USK5;P30051;E9PZ73;E9Q681;Q3UFP5;Q6PAQ8;E9PVS2;E9Q387;E9QAK6;E9Q506;F8VPU0;B8JJC8;P70210;F6QH05;P48301;E9PZK2;F6TTJ9;E9Q9U3;D3Z6C5;Q80UL2	Transcriptional enhancer factor TEF-1;Transcriptional enhancer factor TEF-5	Tead1;Tead3
3.27435	-3.26757	43	43	175640000	48125000	0.338181	0.00520833	O35134;E9PYK9	DNA-directed RNA polymerase I subunit RPA1;DNA-directed RNA polymerase	Polr1a
3.34639	-3.19694	6	6	75638000	25579000	0.312542	0.00609763	F6ZXK9;P52432;D3Z7Q8;G3UXX5;D3Z3D6;G3UX92	DNA-directed RNA polymerases I and III subunit RPAC1	Polr1c
3.50258	-3.11366	47	47	696790000	221670000	0.26146	0.00732032	E9Q374;F8VPM0;Q91YE5-3;Q91YE5;Q91YE5-2;E9Q1J2	Bromodomain adjacent to zinc finger domain protein 2A	Baz2a
2.71826	-3.06371	15	0	26525000	23963000	0.578687	0.00815518	P53564-3		Cux1
2.00292	-2.92194	19	14	22350000	62357000	0.970021	0.0110078	Q8K4B0;E9PX23;F8WHY8	Metastasis-associated protein MTA1	Mta1
2.46744	-2.86334	7	7	53563000	13221000	0.708575	0.0124254	Q3UGB5;Q9JII5;Q9JII5-2;D3Z4J1	DAZ-associated protein 1	Dazap1
1.03745	-2.61732	7	7	7935900	24057000	0.619135	0.0202934	Q80UW8	DNA-directed RNA polymerases I, II, and III subunit RPABC1	Polr2e
2.69917	-2.60296	6	6	21449000	13244000	0.588171	0.0208641	Q99KZ6	Zinc finger protein 639	Znf639
1.76069	-2.50898	23	19	63588000	24132000	0.917529	0.0249568	A2AJK6;A2AJK6-3;Q8BYH8;Q8BYH8-2;Q09XV5;F7AL76;A3KFM8;E9PV74;E9Q5X4;E9PZM4;P40201;Q8C7Q2;G3V014	Chromodomain-helicase-DNA-binding protein 7	Chd7
1.27548	-2.31876	13	7	14318000	13893000	0.713203	0.0354041	P70288;Q8BQ10;E9PXS3	Histone deacetylase 2	Hdac2
2.04974	-2.3055	28	28	207050000	92987000	0.943028	0.0362542	Q8BM75;Q8BM75-2;Q8BM75-3	AT-rich interactive domain-containing protein 5B	Arid5b
1.35072	-2.28223	15	9	83962000	82937000	0.743956	0.0377891	O09106;D3YYI8;Q3UM33;O88895	Histone deacetylase 1;Histone deacetylase	Hdac1;Gm10093
1.90227	-2.05751	3	3	15632000	8525000	0.978849	0.0556613	Q8K072	Receptor expression-enhancing protein 4	Reep4
3.32769	-2.02327	8	8	80811000	20268000	0.319072	0.0589225	Q9Z2D6-2;Q9Z2D6;D3Z7U4;D3YY81	Methyl-CpG-binding protein 2	Mecp2
3.38709	-1.8271	19	19	564450000	341050000	0.298639	0.0807968	G5E924;E9Q8W8;Q8R081;G3UY38;G3UY56;G3UYY3	Heterogeneous nuclear ribonucleoprotein L	Hnrnpl
1.29555	-1.79556	6	6	22623000	6334800	0.72136	0.0848639	Q3U288;Q3U288-2;Q3U288-3;Q6NS86	Zinc finger protein 710	Znf710
3.51816	-1.79066	18	17	1898100000	1510600000	0.256704	0.0855102	Q5EBP8;P49312;P49312-2	Heterogeneous nuclear ribonucleoprotein A1	Hnrnpa1
1.18935	-1.7536	5	5	10876000	2981900	0.678563	0.090528	Q80WC1-4;Q80WC1;E9PUG5;Q80WC1-3;Q80WC1-2;F6TB64;F6UTU1	Ubinuclein-2	Ubn2
2.65654	-1.73293	19	18	34618000	32100000	0.609608	0.0934287	Q8VHR5;Q8VHR5-2	Transcriptional repressor p66-beta	Gatad2b
2.34809	-1.66846	6	3	45062000	12281000	0.773809	0.102957	Q80YR5;F6X6Q7;F6TC77;E9PZM6;D6RHP9;D6RJ78	Scaffold attachment factor B2	Safb2;Safb
2.11106	-1.621	5	4	14501000	4716900	0.90777	0.110452	Q62296;Q62296-2	Transcriptional enhancer factor TEF-3	Tead4
2.68466	-1.6122	15	15	116300000	40086000	0.595429	0.111889	F8VPM4;Q00PI9	Heterogeneous nuclear ribonucleoprotein U-like protein 2	Hnrnpul2
4.45832	-1.57682	23	2	145280000	78454000	0.0695785	0.117811	Q8BG05-2;E9Q7H5;B2RXM2;F8VPW0;A2AL13		Gm8991;Gm6793;Gm7551
2.50116	-1.56277	24	24	379760000	266370000	0.6905	0.12023	Q6ZQ61;Q8K310	Matrin-3	Matr3
3.10849	-1.52575	14	14	52448000	26992000	0.402185	0.126792	Q8K202;Q8K202-2;G8JL51;Q8K202-3	DNA-directed RNA polymerase I subunit RPA49	Polr1e
2.26382	-1.52417	6	6	18876000	3333400	0.820888	0.127077	Q9CSN1	SNW domain-containing protein 1	Snw1
3.20364	-1.52301	11	11	262840000	109100000	0.364624	0.127288	Q64012;A2AU62;Q64012-2;A2AU61;A2AU60	RNA-binding protein Raly	Raly;C130057N11Rik
2.56949	-1.48738	14	1	216440000	105790000	0.654419	0.133882	E9PVM4;E9Q8D6;P61979-3;D3Z5X4		Hnrnpk;Gm7964
2.95127	-1.46025	5	5	24208000	6269800	0.469103	0.139077	Q3UKJ7;Q3UKJ7-2	WD40 repeat-containing protein SMU1	Smu1
1.18002	-1.44493	2	2	3791800	1030300	0.674849	0.142079	Q8K5B8	Homeobox protein Hox-C12	Hoxc12
3.10345	-1.43495	16	16	13256000	1287800	0.404238	0.144061	Q91VR5	ATP-dependent RNA helicase DDX1	Ddx1
3.47119	-1.42868	18	1	1131100000	659900000	0.271235	0.145317	Q9Z204-2;Q9Z204-3;Q9Z204-4
3.23142	-1.42868	7	7	11865000	5400500	0.354086	0.145317	Q8K4Z5	Splicing factor 3A subunit 1	Sf3a1
3.3875	-1.42608	16	16	828300000	465100000	0.2985	0.14584	O88569;F6U106;O88569-2;O88569-3	Heterogeneous nuclear ribonucleoproteins A2/B1	Hnrnpa2b1
3.11666	-1.37262	11	11	93477000	63320000	0.39887	0.156924	Q921F2;Q6VYI4;Q6VYI5;Q8BLD4;Q8R0B4;E9Q830;F8WIJ9	TAR DNA-binding protein 43	Tardbp
3.15147	-1.37034	10	10	78737000	52981000	0.38494	0.15741	Q76KJ5	DNA-directed RNA polymerase I subunit RPA34	Cd3eap
4.00675	-1.36937	25	4	1012100000	634890000	0.136797	0.157617	Q8BG05;A2AL12	Heterogeneous nuclear ribonucleoprotein A3	Hnrnpa3
1.4881	-1.3562	9	9	21803000	12345000	0.801144	0.160453	Q8BSY0;A2AL85;E9Q6M2;Q8CBM2	Aspartyl/asparaginyl beta-hydroxylase	Asph
3.02813	-1.34582	34	34	2356400000	1176000000	0.435648	0.162714	Q8VEK3;G3XA10	Heterogeneous nuclear ribonucleoprotein U	Hnrnpu
2.97273	-1.29612	48	48	1201000000	501530000	0.459622	0.173877	E9QNN1;O70133-2;O70133;O70133-3	ATP-dependent RNA helicase A	Dhx9
1.46822	-1.28279	14	14	29758000	11066000	0.792792	0.176967	E9Q2I4		C130039O16Rik
2.92427	-1.25336	13	11	317710000	282310000	0.481184	0.183931	Q9DAE2		Rbmxl2
2.26162	-1.23987	5	5	8993500	3457300	0.822124	0.18719	Q91V81-2;D3YYW8;Q91V81	RNA-binding protein 42	Rbm42
1.1846	-1.23909	10	4	20678000	6785100	0.67667	0.187381	Q60973;A2AFJ1;A2AFI9;F6ZLC6;F6U539	Histone-binding protein RBBP7	Rbbp7
2.84252	-1.22061	10	6	70525000	19904000	0.518778	0.191917	Q7TMK9;G3V018;Q7TMK9-2;G3UZI2;G3UZ48;G3UXJ6;G3UWM1;G3XA76	Heterogeneous nuclear ribonucleoprotein Q	Syncrip
1.73782	-1.21786	5	1	9683200	3977100	0.907658	0.192601	P63154	Crooked neck-like protein 1	Crnkl1
2.77995	-1.21588	6	6	20236000	5965000	0.548539	0.193092	Q9D554	Splicing factor 3A subunit 3	Sf3a3
2.97442	-1.19215	18	15	408670000	294980000	0.45888	0.199064	Q91VM5;Q9WV02;A2AFI3;Q9WV02-2;A2AFI4	RNA binding motif protein, X-linked-like-1;RNA binding motif protein, X-linked-like-1, N-terminally processed;RNA-binding motif protein, X chromosome;RNA-binding motif protein, X chromosome, N-terminally processed	Rbmxl1;Rbmx
3.3014	-1.19011	2	2	4416200	1494400	0.328401	0.199584	Q9Z1M8	Protein Red	Ik
2.1705	-1.17296	13	11	165480000	73885000	0.873773	0.20399	Q922I7;Q8BGJ5;E9Q4L8;Q8CB58;P17225;E9QMW9;Q8C2R5;F7DCW4;E9Q279;F7AXP1;E9Q0W3	Polypyrimidine tract-binding protein 1	Ptbp1
1.05137	-1.15431	13	7	834330000	353120000	0.624486	0.208862	E9PYH8;Q60972	Histone-binding protein RBBP4	Rbbp4
1.25598	-1.1522	7	7	16633000	7351400	0.705306	0.20942	Q99LB0;F7B2G8;A2A4Y7	Deoxynucleotidyltransferase terminal-interacting protein 1	Dnttip1
2.87102	-1.14232	9	5	67334000	41647000	0.505503	0.212039	Q8C2Q7;O35737;D3Z6Y3	Heterogeneous nuclear ribonucleoprotein H;Heterogeneous nuclear ribonucleoprotein H, N-terminally processed	Hnrnph1
2.70381	-1.12453	4	4	4927100	2546900	0.585862	0.216815	B1AZI6;E9Q5E2	THO complex subunit 2	Thoc2
2.99838	-1.09099	9	9	163430000	69263000	0.448432	0.226034	P70372	ELAV-like protein 1	Elavl1
1.87117	-1.0661	2	2	842720	233220	0.965358	0.233053	E9Q2Z1;E9QA25;F6VR46		Cecr2
1.33268	-1.05733	18	18	783590000	303080000	0.736541	0.23556	Q99JF8;Q99JF8-2;A2BI12;F6RB63;Q3UMU9-3;Q3UMU9;Q3UMU9-2;P51859;Q9JMG7-2;Q9JMG7;F6W677	PC4 and SFRS1-interacting protein	Psip1
2.32106	-1.05364	1	1	1236600	437680	0.788827	0.236621	P62322	U6 snRNA-associated Sm-like protein LSm5	Lsm5
2.85449	-1.04916	12	8	247080000	108250000	0.513177	0.237916	Q8VHM5;A2AW41;A2AW40		Hnrnpr
2.30743	-1.01824	48	48	972800000	290480000	0.796432	0.246978	Q91ZW3;Q6PGB8-2;Q6PGB8;B1AUP9;F6Z6F4	SWI/SNF-related matrix-associated actin-dependent regulator of chromatin subfamily A member 5	Smarca5
2.22799	-1.01514	11	11	40250000	14942000	0.841111	0.247898	G5E866;Q99NB9	Splicing factor 3B subunit 1	Sf3b1

### Sheet: AT-1 Experiments Overlap
AT-1 >2fold Experiment 1	AT-1 >2fold Experiment 2
Gene names	Gene names	Overlap
Sall4	Sall4	Sall4
Mta2	Six4	Mta2
E4f1	Mbd3	E4f1
Sall3	Hmga1	Sall3
Chd4	E4f1	Chd4
Six4	C14orf93 homolog	Six4
Rbbp4	Zbtb2	Rbbp4
Gatad2b	Sall3	Gatad2b
Zfp219	Polr1b	Zfp219
Mbd3	Chd4	Mbd3
Sall1	Hmga2	Sall1
Gatad2a	Zfp219	Gatad2a
Mta1	Mta3	Mta1
Polr1b	Gatad2a	Polr1b
Cux1	Mta2	Cux1
Polr1d	Sall1	Polr1d
Tead1;Tead3	Polr1d	Tead1;Tead3
Polr1c	Tead1;Tead3	Polr1c
Mta3	Polr1a	Mta3
Hdac1;Gm10093	Polr1c	Hdac1;Gm10093
Polr1a	Baz2a	Polr1a
Polr2e	Cux1	Polr2e
Hdac2	Mta1	Hdac2
Rbbp7	Dazap1	Rbbp7
Reep4	Polr2e	Reep4
Tead4	Znf639	Tead4
Arid5b	Chd7	Arid5b
Mecp2	Hdac2	Mecp2
Asph	Arid5b	Asph
Znf710	Hdac1;Gm10093	Znf710
Zbtb2	Reep4	Zbtb2
Ddx1	Mecp2	Ddx1
Hnrnpa1	Hnrnpl	Hnrnpa1
Polr1e	Znf710	Polr1e
Rbm42	Hnrnpa1	Rbm42
Cd3eap	Ubn2	Cd3eap
Hnrnpu	Gatad2b	Hnrnpu
Six5	Safb2;Safb
Znrd1	Tead4
Mbd2	Hnrnpul2
Arid3a	Gm8991;Gm6793;Gm7551
Sub1	Matr3
Sgpl1	Polr1e
Znf512b	Snw1
	Raly;C130057N11Rik
	Hnrnpk;Gm7964
	Smu1
	Hoxc12
	Ddx1
	Sf3a1
	Hnrnpa2b1
	Tardbp
	Cd3eap
	Hnrnpa3
	Asph
	Hnrnpu
	Dhx9
	C130039O16Rik
	Rbmxl2
	Rbm42
	Rbbp7
	Syncrip
	Crnkl1
	Sf3a3
	Rbmxl1;Rbmx
	Ik
	Ptbp1
	Rbbp4
	Dnttip1
	Hnrnph1
	Thoc2
	Elavl1
	Cecr2
	Psip1
	Lsm5
	Hnrnpr
	Smarca5
	Sf3b1

### Sheet: AT-2 Experiment 1
Ratio H/L normalized AT-2_forward	Ratio H/L normalized AT-2_reverse	Peptides	Unique peptides	Intensity AT-2_forward	Intensity AT-2_reverse	Ratio H/L normalized AT-2_forward Significance B	Ratio H/L normalized AT-2_reverse Significance B	Protein IDs	Protein names	Gene names
1.26442	-6.03344	38	30	2876200000	3093400000	0.548514	0.000857432	Q9R190	Metastasis-associated protein MTA2	Mta2
3.76871	-6.00852	59	44	26824000000	18596000000	0.107076	0.000891133	Q8BX22;Q8BX22-2;Q8BX22-3;A2AUZ6	Sal-like protein 4	Sall4
1.27154	-5.55653	12	12	323550000	249910000	0.551761	0.00175983	F6ZXK9;P52432;D3Z3D6;D3Z7Q8;G3UXX5;G3UX92	DNA-directed RNA polymerases I and III subunit RPAC1	Polr1c
2.15653	-5.25269	21	20	599980000	709820000	0.989791	0.00272571	Q9Z1N7;F8WIN2;Q9Z1N7-3;E9QL74;Q9Z1N7-2;E9PW42;Q3V3M5;F6TCR9	AT-rich interactive domain-containing protein 3B	Arid3b
3.82853	-4.99181	17	10	3285500000	3166600000	0.0947625	0.00391839	E9PYH8;Q60972	Histone-binding protein RBBP4	Rbbp4
1.82753	-4.94027	26	25	1260100000	1122100000	0.829218	0.00420383	E9QMN5;Q8CHY6	Transcriptional repressor p66 alpha	Gatad2a
3.14589	-4.82615	7	4	468920000	796370000	0.320286	0.00490408	P17095	High mobility group protein HMG-I/HMG-Y	Hmga1
1.41148	-4.71267	28	1	492340000	389630000	0.617336	0.00570345	Q924K8	Metastasis-associated protein MTA3	Mta3
4.05754	-4.66347	6	6	502760000	182620000	0.0577116	0.00608515	P52927;Q6NSP9	High mobility group protein HMGI-C	Hmga2
2.75698	-4.55527	33	1	1037100000	791010000	0.543041	0.00700657	Q62255-2		Sall3
1.81426	-4.40785	12	1	645400000	468660000	0.822165	0.00846343	D3YTR4;D3YTR5;Q9Z2D8-2;F6WZH1		Mbd3
3.19928	-4.32864	48	38	2391800000	1829300000	0.295185	0.00935335	Q6P5E3;Q9ER74;B9EKF4;G5E8L5;O70230;O70230-2;O70230-3;B2RTN3	Sal-like protein 1	Sall1
2.56111	-4.29523	85	63	2798600000	2565800000	0.678884	0.00975308	E9QAS5;Q6PDQ2;E9QAS4;F6WR45;F6V4V3	Chromodomain-helicase-DNA-binding protein 4	Chd4
2.04005	-4.28414	35	2	917350000	1118600000	0.943653	0.00988907	F8WHY8		Mta1
1.34574	-4.06279	5	5	170340000	187570000	0.586102	0.0129808	O35207;F2Z4B3;Q9CPY4;G3UYI1	Cyclin-dependent kinase 2-associated protein 1	Cdk2ap1
3.03944	-4.0081	14	9	333390000	197630000	0.374374	0.0138657	P70288;Q8BQ10;E9PXS3	Histone deacetylase 2	Hdac2
2.7122	-3.99834	17	12	1312400000	950110000	0.57288	0.0140291	O09106;D3YYI8;Q3UM33;O88895	Histone deacetylase 1;Histone deacetylase	Hdac1;Gm10093
3.34511	-3.8084	23	22	1368700000	1063000000	0.233487	0.0175651	Q8VHR5;Q8VHR5-2	Transcriptional repressor p66-beta	Gatad2b
3.78712	-3.72801	14	7	180190000	324880000	0.103159	0.0192828	Q60973;A2AFJ1;A2AFI9;F6ZLC6;F6U539	Histone-binding protein RBBP7	Rbbp7
2.60417	-3.66878	8	4	279780000	138300000	0.647897	0.0206409	G3X913;P31362;Q3U5D1	POU domain, class 2, transcription factor 3	Pou2f3
3.03411	-3.60155	8	8	140680000	122900000	0.377221	0.0222826	Q9CQE8	UPF0568 protein C14orf166 homolog	C14orf166 homolog
1.81635	-3.36044	22	22	143980000	189660000	0.823275	0.0291383	Q6IQX8;Q4VA98;Q80W02		Zfp219
2.1501	-3.35968	39	39	773100000	545490000	0.994871	0.0291624	Q9JI57;Q9JI57-8;Q9JI57-5;Q9JI57-2;Q9JI57-4;Q9JI57-10;Q6PD35;Q9JI57-3;Q9JI57-6;Q9JI57-7;Q9JI57-9	General transcription factor II-I repeat domain-containing protein 1	Gtf2ird1
2.89497	-3.30714	21	21	378330000	292790000	0.456237	0.0308779	Q91VR5	ATP-dependent RNA helicase DDX1	Ddx1
2.53374	-3.15264	10	9	170960000	153550000	0.698869	0.0364332	Q62431;D3YVQ2	AT-rich interactive domain-containing protein 3A	Arid3a
2.72078	-3.14739	24	24	352910000	259670000	0.567102	0.036636	P70700;A2AP84	DNA-directed RNA polymerase I subunit RPA2	Polr1b
2.79025	-3.0948	16	16	590250000	336360000	0.521385	0.0387216	Q8R0X7;D6REF7;D3YZT4;D3Z1Z3;D3YY13	Sphingosine-1-phosphate lyase 1	Sgpl1
2.58289	-3.06516	9	8	243580000	152880000	0.663133	0.0399411	Q9Z2E1;Q9Z2E1-2;F8WGB1;F6UPR7	Methyl-CpG-binding domain protein 2	Mbd2
1.88331	-2.9605	4	4	36206000	59679000	0.859003	0.0445103	Q80VD1	Protein FAM98B	Fam98b
2.66571	-2.88353	53	53	983680000	432590000	0.604657	0.0481454	O35134;E9PYK9	DNA-directed RNA polymerase I subunit RPA1;DNA-directed RNA polymerase	Polr1a
3.46806	-2.8137	9	9	115330000	141430000	0.189067	0.0516559	Q80UW8	DNA-directed RNA polymerases I, II, and III subunit RPABC1	Polr2e
1.9768	-2.80672	7	7	59540000	53900000	0.909364	0.0520184	Q8C8S0;Q6P9Q3		Zbtb26
2.79689	-2.79546	2	2	74431000	38400000	0.517118	0.0526076	P97304	DNA-directed RNA polymerases I and III subunit RPAC2	Polr1d
2.1358	-2.7412	6	6	113280000	115880000	0.99574	0.0555248	Q922Q8;Q3TF84	Leucine-rich repeat-containing protein 59	Lrrc59
3.09591	-2.6652	14	14	267210000	72242000	0.345012	0.0598368	Q91YE5-3;Q91YE5;E9Q374;Q91YE5-2;F8VPM0;E9Q1J2	Bromodomain adjacent to zinc finger domain protein 2A	Baz2a
2.0998	-2.66228	6	6	62961000	16390000	0.976143	0.0600082	E9PYL2		Prr12
2.58231	-2.62451	37	0	30180000	62807000	0.663549	0.0622575	P53564-3;E9QKN9		Cux1
2.49483	-2.61963	14	14	201690000	183390000	0.727644	0.0625535	Q99LF4	tRNA-splicing ligase RtcB homolog	D10Wsu52e
3.36107	-2.61732	18	18	4587300000	3867400000	0.227338	0.0626935	Q20BD0;Q99020;Q80XR6;Q9D6G1	Heterogeneous nuclear ribonucleoprotein A/B	Hnrnpab
1.43339	-2.58996	4	4	52569000	38275000	0.627903	0.0643757	Q8K072	Receptor expression-enhancing protein 4	Reep4
1.46618	-2.40461	14	14	37801000	91077000	0.643867	0.0767788	Q8CHZ9;B9EJ57	Transcription termination factor, mitochondrial	Mterf;Gm9897
1.8899	-2.3202	36	36	1205300000	695030000	0.862538	0.0830403	Q8BM75;Q8BM75-2;Q8BM75-3	AT-rich interactive domain-containing protein 5B	Arid5b
3.14605	-2.27355	26	3	5945200000	3480300000	0.320207	0.086674	G3X9W0;G5E8G0;Q60668-2;Q60668-4;F6ZV59;F6SHF3		Hnrnpd
1.21884	-2.2438	7	7	63918000	15344000	0.527982	0.0890583	G3UW90;Q925H1;E9PZ89;Q8K1J0;Q80V18;Q8BZ62	Zinc finger transcription factor Trps1	Trps1
2.08505	-2.22729	4	4	9357300	7309900	0.968117	0.0904039	E9Q2Z1;E9QA25;F6VR46		Cecr2
1.24312	-2.18449	16	16	401210000	213630000	0.538871	0.0939681	Q8BHN5	RNA-binding protein 45	Rbm45
1.66403	-2.01473	10	4	22858000	17293000	0.743452	0.109229	P57722;P57722-2;F7A4C5;G5E916;E9Q7D8;G3UYM5	Poly(rC)-binding protein 3	Pcbp3
1.08821	-1.91948	4	3	52996000	29272000	0.471379	0.118614	Q3TXT3	SOSS complex subunit C	Ssbip1
1.8855	-1.84115	14	8	1082700000	1008000000	0.860176	0.126796	Q61990-2;Q61990;Q61990-3	Poly(rC)-binding protein 2	Pcbp2
2.07358	-1.83954	11	11	90193000	48987000	0.961877	0.126967	Q8BMK4	Cytoskeleton-associated protein 4	Ckap4
2.80066	-1.69661	19	19	369290000	296550000	0.514701	0.143037	Q8K202;Q8K202-2;G8JL51;Q8K202-3	DNA-directed RNA polymerase I subunit RPA49	Polr1e
2.58724	-1.69568	95	95	39114000000	21368000000	0.660005	0.143147	Q7TPV4;Q3TLF6	Myb-binding protein 1A	Mybbp1a
3.03358	-1.65927	13	13	416570000	227420000	0.377504	0.147483	Q76KJ5	DNA-directed RNA polymerase I subunit RPA34	Cd3eap
1.26454	-1.51214	10	10	15049000	28326000	0.548568	0.166029	Q3U288;Q3U288-2;Q3U288-3;Q6NS86	Zinc finger protein 710	Znf710
1.04334	-1.49476	8	8	21919000	15163000	0.452741	0.168332	P08775	DNA-directed RNA polymerase II subunit RPB1	Polr2a
1.30404	-1.48346	6	6	183320000	108850000	0.566681	0.169841	O89086;Q8BG13;Q5RJV3	Putative RNA-binding protein 3	Rbm3
2.29872	-1.36056	13	13	75559000	75333000	0.877771	0.186918	E9QAV4;Q6PHP4;B7ZCR6;F6QL98;F6R5G3;B7ZCR8;D6RE21		Znf512b
1.12545	-1.34318	16	16	48659000	12737000	0.487168	0.189432	Q8VIG1;E9QLW1;Q8VIG1-3;Q8VIG1-2	RE1-silencing transcription factor	Rest
1.013	-1.31118	5	5	21938000	19805000	0.440374	0.194126	Q6PCN7;G3UVU1;E9PVX5	Helicase-like transcription factor	Hltf
1.00216	-1.1654	9	8	317500000	201210000	0.436005	0.21659	E9PZ21;Q91W59;Q91W59-3;Q91W59-2;Q8BWL5-5;Q8BWL5;Q8BWL5-2;Q8BWL5-3;Q8BWL5-6;Q8BWL5-4;Q3TTE1;G3UZJ9	RNA-binding motif, single-stranded-interacting protein 1	Rbms1
2.3348	-1.14976	58	58	880460000	728010000	0.849644	0.219108	E9QK83;Q5XG71	Small subunit processome component 20 homolog	Utp20
2.75521	-1.12067	12	12	5304600000	4123600000	0.544208	0.223845	P61358;G3UWF4;A2A4Q0;E9PV49	60S ribosomal protein L27	Rpl27;Rpl27-ps1
2.37373	-1.10532	9	3	98478000	30375000	0.819505	0.226374	Q61029;Q61029-3;Q61029-2;Q61029-4;Q61033-2;F6QXX3	Lamina-associated polypeptide 2, isoforms beta/delta/epsilon/gamma	Tmpo
1.034	-1.09043	9	9	161480000	122450000	0.448914	0.228846	P31266;F7BPQ6;P31266-2;E9Q7W0;O08674	Recombining binding protein suppressor of hairless	Rbpj;Rbpsuh-rs3
1.60985	-1.04892	23	23	1351700000	747650000	0.715665	0.235841	Q8VH51;Q8VH51-2;E9Q8F0;Q8VH51-3;B7ZD61;F7AA45;B7ZD63;E9Q999;E9PZF9;B7ZD64;D6RJ85;D6RCZ8	RNA-binding protein 39	Rbm39

### Sheet: AT-2 Experiment 2
Ratio H/L normalized AT-2_forward	Ratio H/L normalized AT-2_reverse	Peptides	Unique peptides	Intensity AT-2_forward	Intensity AT-2_reverse	Ratio H/L normalized AT-2_forward Significance B	Ratio H/L normalized AT-2_reverse Significance B	Protein IDs	Protein names	Gene names
4.12151	-6.29869	49	48	3562400000	5428200000	0.0956012	0.000114004	Q8BX22;Q8BX22-2;Q8BX22-3;A2AUZ7;A2AUZ6	Sal-like protein 4	Sall4
5.28181	-6.10542	9	4	453350000	1159700000	0.00830866	0.000168111	P17095	High mobility group protein HMG-I/HMG-Y	Hmga1
3.36961	-5.00361	6	1	87454000	598970000	0.300097	0.00130289	P17095-1
3.43549	-4.44791	26	20	50450000	265000000	0.27507	0.00328954	Q62255;Q62255-2	Sal-like protein 3	Sall3
1.84499	-4.40489	47	47	737560000	700650000	0.865468	0.00352365	E9Q374;F8VPM0;Q91YE5-3;Q91YE5;Q91YE5-2;E9Q1J2	Bromodomain adjacent to zinc finger domain protein 2A	Baz2a
2.81184	-4.25074	38	32	249120000	494740000	0.5696	0.00449219	Q6P5E3;Q9ER74	Sal-like protein 1	Sall1
3.06865	-4.20322	50	30	274190000	539960000	0.43308	0.00483611	E9QAS5;Q6PDQ2;E9QAS4;F6WR45;F6V4V3	Chromodomain-helicase-DNA-binding protein 4	Chd4
2.99809	-4.04678	27	21	367540000	865450000	0.46859	0.0061432	Q9R190	Metastasis-associated protein MTA2	Mta2
1.79048	-3.9675	17	8	6365600	41324000	0.840368	0.00692028	Q924K8;Q3UII8;E9Q794;Q3U3A7;Q924K8-2;Q3TY62	Metastasis-associated protein MTA3	Mta3
3.72399	-3.92849	19	14	60867000	180320000	0.182428	0.00733413	Q8K4B0;E9PX23;F8WHY8	Metastasis-associated protein MTA1	Mta1
1.76994	-3.65697	15	14	67744000	112350000	0.830951	0.010884	Q9Z1N7;F8WIN2;Q9Z1N7-3;E9QL74;Q9Z1N7-2;E9PW42;Q3V3M5;F6TCR9	AT-rich interactive domain-containing protein 3B	Arid3b
3.19918	-3.58358	10	9	32886000	100310000	0.371665	0.0120749	Q9Z2D8;D3YTR4;D3YTR5;Q9Z2D8-2;F6WZH1	Methyl-CpG-binding domain protein 3	Mbd3
2.9985	-3.52204	7	6	9532800	37021000	0.468377	0.0131612	Q9Z2E1;Q9Z2E1-2;F8WGB1;F6UPR7	Methyl-CpG-binding domain protein 2	Mbd2
2.01028	-3.48221	8	8	15325000	41744000	0.942309	0.0139096	Q8C8S0;Q6P9Q3		Zbtb26
2.99255	-3.4256	6	6	59200000	57756000	0.471443	0.0150377	F6ZXK9;P52432;D3Z7Q8;G3UXX5;D3Z3D6;G3UX92	DNA-directed RNA polymerases I and III subunit RPAC1	Polr1c
2.41286	-3.32758	15	9	172890000	294050000	0.814853	0.0171826	O09106;D3YYI8;Q3UM33;O88895	Histone deacetylase 1;Histone deacetylase	Hdac1;Gm10093
2.42056	-3.24783	2	2	2188200	5751200	0.809846	0.019121	E9PXW9;B9EHF7;Q08369;E9Q087;Q3UYJ1	Transcription factor GATA-4	Gata4
2.64409	-3.24168	13	13	4047400	54230000	0.668644	0.0192783	Q6IQX8;Q4VA98;Q80W02		Zfp219
2.69989	-3.22607	20	19	80924000	194990000	0.63494	0.0196821	E9QMN5;Q8CHY6	Transcriptional repressor p66 alpha	Gatad2a
3.10007	-3.21692	43	43	105610000	107870000	0.417786	0.0199223	O35134;E9PYK9	DNA-directed RNA polymerase I subunit RPA1;DNA-directed RNA polymerase	Polr1a
2.32752	-3.20729	13	7	29617000	53305000	0.870817	0.0201778	P70288;Q8BQ10;E9PXS3	Histone deacetylase 2	Hdac2
3.45575	-3.20636	2	2	14028000	7851300	0.267669	0.0202027	P97304	DNA-directed RNA polymerases I and III subunit RPAC2	Polr1d
3.0477	-3.12004	23	23	38014000	55792000	0.443461	0.0226265	P70700;A2AP84	DNA-directed RNA polymerase I subunit RPA2	Polr1b
3.0101	-3.1093	32	32	73128000	519010000	0.462434	0.0229453	Q9JI57;Q9JI57-5;Q9JI57-2;Q6PD35;Q9JI57-8;Q9JI57-4;Q9JI57-10;Q9JI57-3;Q9JI57-6;Q9JI57-7;Q9JI57-9	General transcription factor II-I repeat domain-containing protein 1	Gtf2ird1
2.27864	-3.05661	3	3	17184000	12091000	0.903178	0.0245651	P25425-12;F8VQL7;P25425;E9Q6Z8;P25425-5;P25425-2;P25425-6;P25425-3;P25425-8;P25425-11;P25425-9;P25425-7;P25425-4;E9QPD1;P25425-10;G3X913;P31362;Q3U5D1;Q00196-5;Q7TSC9;Q00196-7;Q00196-3;Q00196-2;Q00196;Q00196-6;Q00196-4;F6RP41	POU domain, class 2, transcription factor 1;POU domain, class 2, transcription factor 3;POU domain, class 2, transcription factor 2	Pou2f1;Pou2f3;Pou2f2
2.77686	-2.97744	13	7	545330000	823250000	0.589668	0.0271854	E9PYH8;Q60972	Histone-binding protein RBBP4	Rbbp4
1.47431	-2.90942	17	17	228490000	464780000	0.698708	0.029626	Q8VBU8;Q8VBU8-4;Q8VBU8-2;Q8VBU8-3;G3UWN8;G3UWM0;G3UYF0;F6V6B6;G3UYT4;G3UZ43	Protein BANP	Banp
2.86633	-2.89325	8	1	788230000	1102000000	0.539002	0.030233	P52927	High mobility group protein HMGI-C	Hmga2
2.5148	-2.79046	7	7	12089000	23868000	0.74925	0.034348	Q80UW8	DNA-directed RNA polymerases I, II, and III subunit RPABC1	Polr2e
1.76715	-2.76366	91	85	1502000000	1711600000	0.829671	0.0354963	F8WJ40;O08550;E9Q6J1;F6W623	Histone-lysine N-methyltransferase MLL4	Wbp7
3.54807	-2.75565	16	16	27225000	33931000	0.235688	0.0358459	Q91VR5	ATP-dependent RNA helicase DDX1	Ddx1
2.08583	-2.72261	4	4	803270000	439160000	0.977657	0.0373188	G5E8F7;Q9CXL3	Uncharacterized protein C7orf50 homolog	3110082I17Rik
3.02372	-2.71454	48	48	549280000	517690000	0.45551	0.0376864	Q91ZW3;Q6PGB8-2;Q6PGB8;B1AUP9;F6Z6F4	SWI/SNF-related matrix-associated actin-dependent regulator of chromatin subfamily A member 5	Smarca5
2.05015	-2.69666	10	4	12927000	24508000	0.960955	0.0385117	Q60973;A2AFJ1;A2AFI9;F6ZLC6;F6U539	Histone-binding protein RBBP7	Rbbp7
3.40122	-2.63567	14	14	1255200000	905780000	0.287905	0.0414427	Q20BD0;Q80XR6;Q99020;Q9D6G1	Heterogeneous nuclear ribonucleoprotein A/B	Hnrnpab
2.12525	-2.54263	28	28	204560000	368030000	0.996123	0.0462777	Q8BM75;Q8BM75-2;Q8BM75-3	AT-rich interactive domain-containing protein 5B	Arid5b
1.89596	-2.46833	6	5	23353000	23524000	0.889064	0.0504715	Q62431	AT-rich interactive domain-containing protein 3A	Arid3a
2.76301	-2.36982	9	9	18270000	10855000	0.597706	0.0565194	Q9CQE8	UPF0568 protein C14orf166 homolog	C14orf166 homolog
1.60526	-2.36461	25	25	195270000	215720000	0.756427	0.0568553	O88559;F8WHD9;D3YZC2;O88559-2;F7CJP6;F6ZTV9	Menin	Men1
1.82509	-2.2643	11	7	379560000	370890000	0.85629	0.063654	Q60I23;P48432	Transcription factor SOX-2	Sox2
2.47822	-2.22681	8	1	4515500	9775500	0.772611	0.0663618	Q6NSP9		Hmga2
1.95702	-2.16527	4	4	14374000	20549000	0.917458	0.0710119	Q9DC33-2;Q9DC33;Q9DC33-3	High mobility group protein 20A	Hmg20a
2.62319	-2.15213	18	18	437610000	533040000	0.681447	0.0720387	Q99JF8;Q99JF8-2;A2BI12;F6RB63;Q3UMU9-3;Q3UMU9;Q3UMU9-2;P51859;Q9JMG7-2;Q9JMG7;F6W677	PC4 and SFRS1-interacting protein	Psip1
2.24004	-2.09099	23	19	14151000	14196000	0.928853	0.0769773	A2AJK6;A2AJK6-3;Q8BYH8;Q8BYH8-2;Q09XV5;F7AL76;A3KFM8;E9PV74;E9Q5X4;E9PZM4;P40201;Q8C7Q2;G3V014	Chromodomain-helicase-DNA-binding protein 7	Chd7
2.49367	-2.07443	8	8	16996000	12124000	0.762717	0.0783615	E9PYL2		Prr12
2.86989	-1.97545	8	8	33932000	23418000	0.537033	0.0870611	Q99LF4	tRNA-splicing ligase RtcB homolog	D10Wsu52e
1.34733	-1.85815	33	32	301170000	349690000	0.644353	0.0983639	B1AUX2;Q61191;F6SJS2	Host cell factor 1;HCF N-terminal chain 1;HCF N-terminal chain 2;HCF N-terminal chain 3;HCF N-terminal chain 4;HCF N-terminal chain 5;HCF N-terminal chain 6;HCF C-terminal chain 1;HCF C-terminal chain 2;HCF C-terminal chain 3;HCF C-terminal chain 4;HCF C-terminal chain 5;HCF C-terminal chain 6	Hcfc1
1.71769	-1.84259	6	6	59288000	73501000	0.807107	0.0999469	Q99LT0	Protein dpy-30 homolog	Dpy30
1.87519	-1.82046	19	18	86173000	238820000	0.879435	0.102234	Q8VHR5;Q8VHR5-2	Transcriptional repressor p66-beta	Gatad2b
1.81258	-1.81604	2	2	827390	785480	0.850527	0.102697	E9Q2Z1;E9QA25;F6VR46		Cecr2
1.53516	-1.78832	3	3	3985000	1283700	0.725336	0.105631	Q6PCN7;G3UVU1;E9PVX5	Helicase-like transcription factor	Hltf
1.61179	-1.72014	17	7	402530000	399410000	0.759344	0.11313	Q8BX09	Retinoblastoma-binding protein 5	Rbbp5
1.4846	-1.69904	7	2	4098000	2447600	0.703189	0.115533	P57722;P57722-2;F7A4C5;G5E916;E9Q7D8;G3UYM5	Poly(rC)-binding protein 3	Pcbp3
2.35913	-1.65781	8	8	19557000	15483000	0.849997	0.120347	Q8R0X7;D6REF7;D3YZT4;D3Z1Z3;D3YY13	Sphingosine-1-phosphate lyase 1	Sgpl1
1.55866	-1.61215	24	24	337350000	427080000	0.735713	0.125859	Q91X20;E9PU93;D3YYA0;D6RI55;D6RET1	Set1/Ash2 histone methyltransferase complex subunit ASH2	Ash2l
1.89581	-1.59488	12	6	333330000	298130000	0.888992	0.127994	Q61990;Q61990-2;Q61990-3	Poly(rC)-binding protein 2	Pcbp2
3.23438	-1.55627	23	2	851550000	750670000	0.356079	0.132871	Q60668;Q60668-3;Q60668-2;Q60668-4;F6ZV59;F6SHF3	Heterogeneous nuclear ribonucleoprotein D0	Hnrnpd
1.16337	-1.55313	13	13	22534000	15158000	0.568928	0.133273	Q7TPD0;Q7TPD0-2	Integrator complex subunit 3	Ints3
1.36244	-1.35812	14	13	68300000	81700000	0.650732	0.160185	G5E837;F6T088;Q9D968;F6T0G2	Host cell factor 2	Hcfc2
3.48375	-1.34604	14	14	39308000	30126000	0.25767	0.161978	Q8K202;Q8K202-2;G8JL51;Q8K202-3	DNA-directed RNA polymerase I subunit RPA49	Polr1e
2.08165	-1.30593	54	54	470290000	414210000	0.975697	0.168042	Q8CJF7;F6SJR1;F6S6E4;F6QTR3	Protein ELYS	Ahctf1
1.38769	-1.29658	13	9	343310000	339670000	0.661445	0.169479	P60335;P57724	Poly(rC)-binding protein 1	Pcbp1
1.46733	-1.2225	17	17	129720000	104350000	0.695679	0.181197	Q7TNS8	Uncharacterized protein C17orf96 homolog	C17orf96 homolog
1.20989	-1.22145	15	10	31393000	37272000	0.5876	0.181366	P70351;P70351-2	Histone-lysine N-methyltransferase EZH1	Ezh1
1.58482	-1.21384	27	27	612580000	680740000	0.747318	0.182605	Q02395;E9QAD3;Q02395-2;E9Q8G7;F6Q1Z6;E9Q5U4;E9PZE8;E9PZQ6	Metal-response element-binding transcription factor 2	Mtf2
3.01266	-1.18649	10	10	80170000	97971000	0.461129	0.187105	Q76KJ5	DNA-directed RNA polymerase I subunit RPA34	Cd3eap
1.77943	-1.18275	6	5	2443200	7889900	0.835298	0.187726	Q8VC70;E9PV56;E9Q7G6	RNA-binding motif, single-stranded-interacting protein 2	Rbms2
1.62994	-1.18259	33	33	1005700000	1304500000	0.767471	0.187754	Q80U70;E9PW15;F7B7H9;F6Z494	Polycomb protein Suz12	Suz12
1.09815	-1.15988	8	7	44145000	39513000	0.543237	0.191562	E9PZ21;Q91W59;Q91W59-3;Q91W59-2;Q3TTE1;Q8BWL5-5;Q8BWL5;Q8BWL5-2;Q8BWL5-3;Q8BWL5-6;Q8BWL5-4;G3UZJ9	RNA-binding motif, single-stranded-interacting protein 1	Rbms1
1.75869	-1.12073	9	9	46372000	56305000	0.825801	0.198259	Q9Z2E2;Q9Z2E2-2;Q9Z2E2-4;Q9Z2E2-3;Q9Z2E2-5;E9QJZ9;E9QN97	Methyl-CpG-binding domain protein 1	Mbd1
1.89476	-1.06761	13	13	31169000	49426000	0.888506	0.20762	E9QAV4;Q6PHP4;B7ZCR6;F6QL98;F6R5G3;B7ZCR8;D6RE21		Znf512b
1.68374	-1.04958	25	20	390700000	364280000	0.791707	0.210869	Q61188;D3Z774;Q61188-2;Q6AXH7;F7AQX0;F6T3Z0;E9PWK3	Histone-lysine N-methyltransferase EZH2	Ezh2
1.3255	-1.04603	5	5	10145000	5903600	0.635189	0.211513	Q7TSZ8;Q9DCM7	Nucleus accumbens-associated protein 1	Nacc1
1.70836	-1.04356	24	24	487790000	530670000	0.802868	0.211962	F6TJE4;Q921E6-2;Q921E6;Q921E6-3	Polycomb protein EED	Eed

### Sheet: AT-2 Experiments Overlap
AT-2 >2fold Experiment 1	AT-2 >2fold Experiment 2
Gene names	Gene names	Overlap
Mta2	Sall4	Mta2
Sall4	Hmga1	Sall4
Polr1c	Sall3	Polr1c
Arid3b	Baz2a	Arid3b
Rbbp4	Sall1	Rbbp4
Gatad2a	Chd4	Gatad2a
Hmga1	Mta2	Hmga1
Mta3	Mta3	Mta3
Hmga2	Mta1	Hmga2
Sall3	Arid3b	Sall3
Mbd3	Mbd3	Mbd3
Sall1	Mbd2	Sall1
Chd4	Zbtb26	Chd4
Mta1	Polr1c	Mta1
Hdac2	Hdac1;Gm10093	Hdac2
Hdac1;Gm10093	Gata4	Hdac1;Gm10093
Gatad2b	Zfp219	Gatad2b
Rbbp7	Gatad2a	Rbbp7
C14orf166 homolog	Polr1a	C14orf166 homolog
Zfp219	Hdac2	Zfp219
Gtf2ird1	Polr1d	Gtf2ird1
Ddx1	Polr1b	Ddx1
Arid3a	Gtf2ird1	Arid3a
Polr1b	Pou2f1;Pou2f3;Pou2f2	Polr1b
Sgpl1	Rbbp4	Sgpl1
Mbd2	Banp	Mbd2
Polr1a	Hmga2	Polr1a
Polr2e	Polr2e	Polr2e
Zbtb26	Wbp7	Zbtb26
Polr1d	Ddx1	Polr1d
Baz2a	3110082I17Rik	Baz2a
Prr12	Smarca5	Prr12
D10Wsu52e	Rbbp7	D10Wsu52e
Hnrnpab	Hnrnpab	Hnrnpab
Arid5b	Arid5b	Arid5b
Hnrnpd	Arid3a	Hnrnpd
Cecr2	C14orf166 homolog	Cecr2
Pcbp3	Men1	Pcbp3
Pcbp2	Sox2	Pcbp2
Polr1e	Hmga2	Polr1e
Cd3eap	Hmg20a	Cd3eap
Znf512b	Psip1	Znf512b
Hltf	Chd7	Hltf
Rbms1	Prr12	Rbms1
Cdk2ap1	D10Wsu52e
Pou2f3	Hcfc1
Fam98b	Dpy30
Lrrc59	Gatad2b
Cux1	Cecr2
Reep4	Hltf
Mterf;Gm9897	Rbbp5
Trps1	Pcbp3
Rbm45	Sgpl1
Ssbip1	Ash2l
Ckap4	Pcbp2
Mybbp1a	Hnrnpd
Znf710	Ints3
Polr2a	Hcfc2
Rbm3	Polr1e
Rest	Ahctf1
Utp20	Pcbp1
Rpl27;Rpl27-ps1	C17orf96 homolog
Tmpo	Ezh1
Rbpj;Rbpsuh-rs3	Mtf2
Rbm39	Cd3eap
	Rbms2
	Suz12
	Rbms1
	Mbd1
	Znf512b
	Ezh2
	Nacc1
	Eed

### Sheet: AT-1 AT-2 Overlap
AT-1_overlap_2Exp	AT-2_overlap_2Exp
Gene names	Gene names	Overlap
Sall4	Mta2	Sall4
Mta2	Sall4	Mta2
Sall3	Polr1c	Sall3
Chd4	Arid3b	Chd4
Rbbp4	Rbbp4	Rbbp4
Gatad2b	Gatad2a	Gatad2b
Zfp219	Hmga1	Zfp219
Mbd3	Mta3	Mbd3
Sall1	Hmga2	Sall1
Gatad2a	Sall3	Gatad2a
Mta1	Mbd3	Mta1
Polr1b	Sall1	Polr1b
Polr1d	Chd4	Polr1d
Polr1c	Mta1	Polr1c
Mta3	Hdac2	Mta3
Hdac1;Gm10093	Hdac1;Gm10093	Hdac1;Gm10093
Polr1a	Gatad2b	Polr1a
Polr2e	Rbbp7	Polr2e
Hdac2	C14orf166 homolog	Hdac2
Rbbp7	Zfp219	Rbbp7
Arid5b	Gtf2ird1	Arid5b
Ddx1	Ddx1	Ddx1
Polr1e	Arid3a	Polr1e
Cd3eap	Polr1b	Cd3eap
E4f1	Sgpl1
Six4	Mbd2
Cux1	Polr1a
Tead1;Tead3	Polr2e
Reep4	Zbtb26
Tead4	Polr1d
Mecp2	Baz2a
Asph	Prr12
Znf710	D10Wsu52e
Zbtb2	Hnrnpab
Hnrnpa1	Arid5b
Rbm42	Hnrnpd
Hnrnpu	Cecr2
	Pcbp3
	Pcbp2
	Polr1e
	Cd3eap
	Znf512b
	Hltf
	Rbms1
