## Supplementary material for "SALL4 controls cell fate in response to DNA base composition": Table S2 - Statistical analysis of AT-dependent gene expression changes

### Sheet: Sheet1
	AT effect size (99% CI)
R-squared	min	mean	max	comparison	gene set	F-statistic p-value	F-statistic FDR
0.0003	-0.51	0.41	1.33	S4KO vs WT	Fig 3A (Grey filling)	0.25083	0.305159
0.0143	0.8889	1.2813	1.6737	ZFC4Δ vs WT	Fig 3A (Grey filling)	5.171e-17	2.86991e-16
0.0259	1.2445	1.608	1.9714	ZFC4mut vs WT	Fig 3A (Grey filling)	9.9804e-30	1.10782e-28
0.0027	-1.6202	-0.76	0.1003	EGFP+Dox vs EGFP-Dox	Fig 3A (Red filling)	0.022843	0.0367474
0.0289	2.6489	3.9634	5.2779	S4KO vs WT	Fig 3A (Red filling)	1.2003e-14	5.43809e-14
0.0924	-8.2056	-6.9204	-5.6352	Sall4a+Dox vs EGFP+Dox	Fig 3A (Red filling)	8.1918e-42	1.29899e-40
0.1038	-8.7366	-7.4414	-6.1462	Sall4a+Dox vs Sall4a-Dox	Fig 3A (Red filling)	4.6108e-47	1.13733e-45
0.0723	5.7146	7.1863	8.6579	ZFC4Δ vs WT	Fig 3A (Red filling)	4.7036e-35	6.14235e-34
0.092	5.3025	6.4636	7.6248	ZFC4mut vs WT	Fig 3A (Red filling)	1.4418e-44	2.46215e-43
0.0122	-2.0617	-1.5304	-0.999	EGFP+Dox vs EGFP-Dox	Fig 3F (Blue filling)	1.3783e-13	5.09971e-13
0.1046	-10.2513	-9.2123	-8.1733	Sall4a+Dox vs EGFP+Dox	Fig 3F (Blue filling)	2.2483e-109	2.49561e-107
0.1132	-10.8565	-9.7994	-8.7423	Sall4a+Dox vs EGFP+Dox	Fig 3F (Blue filling)	8.4406e-119	1.87381e-116
0.0119	0.1462	1.1187	2.0913	Sall4a+Dox vs Sall4a-Dox	Fig 3F (Green filling)	0.0030683	0.00572406
0.0021	-0.8412	0.8168	2.4748	Sall4a+Dox vs EGFP+Dox	Fig 3F (Green filling)	0.20371	0.256952
0.0025	-0.5237	0.6078	1.7392	Sall4a+Dox vs Sall4a-Dox	Fig 3F (Green filling)	0.16582	0.216541
0.0006	-1.2803	-0.5042	0.2718	WT vs WT day2 vs day0	Fig 3J (Light blue filling)	0.094136	0.127664
0.0027	0.2356	0.9126	1.5896	WT vs WT day2 vs day0	Fig 3J (Grey filling)	0.00051823	0.00106525
0.0278	2.3078	3.589	4.8702	WT vs WT day2 vs day0	Fig 3J (Red filling)	7.4291e-13	2.49888e-12
0.0436	1.3968	1.9741	2.5513	ZFC1-2Δ vs WT	Fig 6E (Red filling)	2.8001e-18	1.5939e-17
0.1822	8.0792	9.3102	10.5411	ZFC4mut vs WT	Fig 6E (Red filling)	1.1971e-76	6.6439e-75
0.0019	-0.8462	1.6004	4.047	ZFC1-2Δ vs WT	Fig 6E (Purple filling)	0.091805	0.131488
0.0104	0.3912	1.1249	1.8586	ZFC4mut vs WT	Fig 6E (Purple filling)	8.0303e-05	0.000174777
0.0004	-0.6288	0.2495	1.1279	S4KO vs WT day0 vs day0	Fig 6E (Purple filling)	0.46375	0.519268
0.0031	-0.4026	1.3706	3.1438	S4KO vs WT day2 vs day0	Fig 6E (Purple filling)	0.046365	0.0709864
0.0025	-0.7074	1.5688	3.845	S4KO vs WT day5 vs day0	Fig 6E (Purple filling)	0.075645	0.109759
0.0159	0.7267	1.688	2.6493	ZFC1-2Δ vs WT day0 vs day0	Fig 6E (Purple filling)	6.4548e-06	1.59218e-05
0.0059	0.0886	1.5383	2.9879	ZFC1-2Δ vs WT day2 vs day0	Fig 6E (Purple filling)	0.0062784	0.0112404
0.0039	-0.2855	1.865	4.0155	ZFC1-2Δ vs WT day5 vs day0	Fig 6E (Purple filling)	0.025447	0.040642
0.0059	0.0604	0.5313	1.0023	WT vs WT day0 vs day0	Fig 6E (Purple filling)	0.0036702	0.00678987
0.0027	-0.3086	0.9596	2.2277	WT vs WT day2 vs day0	Fig 6E (Purple filling)	0.051171	0.0767565
0.0002	-1.8808	0.4701	2.8211	WT vs WT day5 vs day0	Fig 6E (Purple filling)	0.60606	0.654027
0.0108	0.1623	0.5254	0.8885	ZFC4mut vs WT day0 vs day0	Fig 6E (Purple filling)	0.00019743	0.000417423
0.0062	0.1594	1.8344	3.5094	ZFC4mut vs WT day2 vs day0	Fig 6E (Purple filling)	0.0047984	0.00873151
0.0017	-0.9446	1.2855	3.5157	ZFC4mut vs WT day5 vs day0	Fig 6E (Purple filling)	0.13726	0.185803
0.0578	2.4516	3.3675	4.2834	S4KO vs WT day0 vs day0	Fig 6E (Red filling)	9.5915e-21	7.60469e-20
0.0516	4.3994	6.1847	7.97	S4KO vs WT day2 vs day0	Fig 6E (Red filling)	1.1916e-18	7.1496e-18
0.037	4.2418	6.4626	8.6835	S4KO vs WT day5 vs day0	Fig 6E (Red filling)	1.0576e-13	3.98208e-13
0.0542	0.7611	1.0589	1.3568	ZFC1-2Δ vs WT day0 vs day0	Fig 6E (Red filling)	1.5584e-19	1.08114e-18
0.0506	3.2062	4.5259	5.8456	ZFC1-2Δ vs WT day2 vs day0	Fig 6E (Red filling)	2.5633e-18	1.49751e-17
0.0353	3.4982	5.3989	7.2996	ZFC1-2Δ vs WT day5 vs day0	Fig 6E (Red filling)	3.8912e-13	1.34976e-12
0.0502	0.8697	1.2032	1.5368	WT vs WT day0 vs day0	Fig 6E (Red filling)	4.2354e-20	3.1342e-19
0.0508	3.2982	4.5535	5.8089	WT vs WT day2 vs day0	Fig 6E (Red filling)	2.6692e-20	2.04332e-19
0.0262	3.1934	5.2243	7.2552	WT vs WT day5 vs day0	Fig 6E (Red filling)	4.429e-11	1.3287e-10
0.1423	2.7832	3.3344	3.8855	ZFC4mut vs WT day0 vs day0	Fig 6E (Red filling)	6.7892e-51	2.15315e-49
0.0653	5.1285	6.8809	8.6333	ZFC4mut vs WT day2 vs day0	Fig 6E (Red filling)	2.3944e-23	2.12623e-22
0.0315	3.614	5.7655	7.9171	ZFC4mut vs WT day5 vs day0	Fig 6E (Red filling)	7.1278e-12	2.29329e-11
