## Supplementary material for "SALL4 controls cell fate in response to DNA base composition": Table S4 - Oligonucleotides and Antibodies

### Sheet: DNA pulldown oligos
DNA pulldown oligos	Sequence
AT-1	TTCCTGGTGCGTTTTACGAAATTCGATATACGGCTGCTGG
Ctrl-1	TTACTTGTTCGTGATGCGCTGATCGGACTACGCTGATGTA
AT-2	TTGCTGCTCCGATATTCGCGATTATTCTGCTG
Ctrl-2	TTTCTGCTTCGACATGCGCGATGAGTCTTCTT
AT-3	TGATTCCTGGTGCGATATTGGCCTGCTG
Ctrl-3	TGATTCCTAGTGCGGTCTTGGCCTGATG

### Sheet: CRISPR oligos
gRNAs	Sequence
ZFC4mut gRNA	CGTGTGTAACATATGCGGGC
ZFC4Δ gRNA1	CCGTGTGCAGCAGTGCTGCT
ZFC4Δ gRNA2	CACCTTCAGGTTGCCTTTCG
ZFC1-2Δ gRNA1	ACCTACACTTGTGCTTACCG
ZFC1-2Δ gRNA2	AGCTGCCGCGTTGACACCGA
ssDNA oligos	Sequence
ZFC4mut ssDNA	CCAATGGATGTTCTCTGTGCACACAGACGTCACACACCAACGCCCGTCGGAACCCACCTTCAGGGCGCCTTTATCGGTGAAGGCACGACCGCATATGTTACACACGAAAGGCTTCTCTCCCGTGTGTGTTCGCTCGTGGATCTGCAGGGC
ZFC4Δ ssDNA	TTTGTGGGACCCCCCAGCATGCCCTCGGGTATGCCGCCTTTGCTAGCATCGCAGCCGCAGCCACGCCGCCAGGCCCTGAAGGTGGGTTCCGACGGGCGTTGGTGTGTGACGTCTGTGTGCACAGAGAACATCCATTGGTTCATGTGTCTCAGA
Genotyping primers	Sequence
ZFC4mut/Δ FW	CAGCCTCCCTCCAACATTTA
ZFC4mut/Δ RV	GCTTCTGCCTCTGGTATTGC
ZFC1-2Δ FW	ATTCGCGTCCAGGTGAACAT
ZFC1-2Δ RV	GATGGAAGGTCGGGGATGTC

### Sheet: RT-qPCR primers
RT-qPCR primers	Sequence
TBP qPCR FW	GGGGAGCTGTGATGTGAAGT
TBP qPCR RV	CCAGGAAATAATTCTGGCTCA
Tuj1 qPCR FW	CCCTTCGATTCCCTGGTCA
Tuj1 qPCR RV	ACGGCACCATGTTCACAGC
Ascl1 qPCR FW	GACTTTGGAAGCAGGATGG
Ascl1 qPCR RV	CATCTTAGTGAAGGTGCCC
Nestin qPCR FW	GAGAAGCAGGGTCTACAGAGTCAGA
Nestin qPCR RV	TCTTGAGGTGTGCCAGTTGC
Sall4 qPCR FW	GCCTCAGCAGCTACCGAG
Sall4 qPCR RV	GTTCCCAGGGGAGTTCACTG

### Sheet: HT-SELEX oligos
SELEX library generation and amplification	Sequence	Details
Random 20N1	TACACGACGCTCTTCCGATCTNNNNNNNNNNNNNNNNNNNNAGATCGGAAGAGCACACGTCTG	Random library rep1
Random 20N2	TACACGACGCTCTTCCGATCTNNNNNNNNNNNNNNNNNNNNAGATCGGAAGAGCACACGTCTG	Random library rep2
Random 20N3	TACACGACGCTCTTCCGATCTNNNNNNNNNNNNNNNNNNNNAGATCGGAAGAGCACACGTCTG	Random library rep3
Library FW	ACACTCTTTCCCTACACGACGCTCTTCCGATCT	Use to amplify libraries following SELEX cycle
Library RV	CTGGAGTTCAGACGTGTGCTCTTCCGATCT	Use to amplify libraries following SELEX cycle
SELEX library preparation for Illumina sequencing	Sequence	Details	i7 (barcode)
Seqlib FW	AATGATACGGCGACCACCGAGATCTACACTCTTTCCCTACACGACGC	Generic FW primer (no barcode)
Seqlib RV 1	CAAGCAGAAGACGGCATACGAGATCCAAGTCCGTGACTGGAGTTCAGACGTGTGCTCT	Cycle0 Lib1	GGACTTGG
Seqlib RV 2	CAAGCAGAAGACGGCATACGAGATCAGTGGATGTGACTGGAGTTCAGACGTGTGCTCT	Cycle0 Lib2	ATCCACTG
Seqlib RV 3	CAAGCAGAAGACGGCATACGAGATCTAGCTTGGTGACTGGAGTTCAGACGTGTGCTCT	Cycle0 Lib3	CAAGCTAG
Seqlib RV 4	CAAGCAGAAGACGGCATACGAGATGAGTCCAAGTGACTGGAGTTCAGACGTGTGCTCT	Cycle1 Lib1 ZFC1	TTGGACTC
Seqlib RV 5	CAAGCAGAAGACGGCATACGAGATTCCGGATTGTGACTGGAGTTCAGACGTGTGCTCT	Cycle1 Lib1 ZFC2	AATCCGGA
Seqlib RV 6	CAAGCAGAAGACGGCATACGAGATAAGGTACCGTGACTGGAGTTCAGACGTGTGCTCT	Cycle1 Lib1 ZFC4	GGTACCTT
Seqlib RV 7	CAAGCAGAAGACGGCATACGAGATGGAACGTTGTGACTGGAGTTCAGACGTGTGCTCT	Cycle1 Lib1 No Protein	AACGTTCC
Seqlib RV 8	CAAGCAGAAGACGGCATACGAGATGGCCTCATGTGACTGGAGTTCAGACGTGTGCTCT	Cycle1 Lib2 ZFC1	ATGAGGCC
Seqlib RV 9	CAAGCAGAAGACGGCATACGAGATATCTTAGTGTGACTGGAGTTCAGACGTGTGCTCT	Cycle1 Lib2 ZFC2	ACTAAGAT
Seqlib RV 10	CAAGCAGAAGACGGCATACGAGATCTTCACGGGTGACTGGAGTTCAGACGTGTGCTCT	Cycle1 Lib2 ZFC4	CCGTGAAG
Seqlib RV 11	CAAGCAGAAGACGGCATACGAGATTCCTGTAAGTGACTGGAGTTCAGACGTGTGCTCT	Cycle1 Lib2 No Protein	TTACAGGA
Seqlib RV 12	CAAGCAGAAGACGGCATACGAGATCCTCGGTAGTGACTGGAGTTCAGACGTGTGCTCT	Cycle1 Lib3 ZFC1	TACCGAGG
Seqlib RV 13	CAAGCAGAAGACGGCATACGAGATATGAGGCTGTGACTGGAGTTCAGACGTGTGCTCT	Cycle1 Lib3 ZFC2	AGCCTCAT
Seqlib RV 14	CAAGCAGAAGACGGCATACGAGATGCAGAATCGTGACTGGAGTTCAGACGTGTGCTCT	Cycle1 Lib3 ZFC4	GATTCTGC
Seqlib RV 15	CAAGCAGAAGACGGCATACGAGATTGTCGTAGGTGACTGGAGTTCAGACGTGTGCTCT	Cycle1 Lib3 No Protein	CTACGACA
Seqlib RV 16	CAAGCAGAAGACGGCATACGAGATTAGAGCGCGTGACTGGAGTTCAGACGTGTGCTCT	Cycle3 Lib1 ZFC1	GCGCTCTA
Seqlib RV 17	CAAGCAGAAGACGGCATACGAGATGGTTCACCGTGACTGGAGTTCAGACGTGTGCTCT	Cycle3 Lib1 ZFC2	GGTGAACC
Seqlib RV 18	CAAGCAGAAGACGGCATACGAGATCATTGTTGGTGACTGGAGTTCAGACGTGTGCTCT	Cycle3 Lib1 ZFC4	CAACAATG
Seqlib RV 19	CAAGCAGAAGACGGCATACGAGATACGCCGCAGTGACTGGAGTTCAGACGTGTGCTCT	Cycle3 Lib1 No Protein	TGCGGCGT
Seqlib RV 20	CAAGCAGAAGACGGCATACGAGATGTATTATGGTGACTGGAGTTCAGACGTGTGCTCT	Cycle3 Lib2 ZFC1	CATAATAC
Seqlib RV 21	CAAGCAGAAGACGGCATACGAGATAGCGAGCTGTGACTGGAGTTCAGACGTGTGCTCT	Cycle3 Lib2 ZFC2	AGCTCGCT
Seqlib RV 22	CAAGCAGAAGACGGCATACGAGATTGACCTTAGTGACTGGAGTTCAGACGTGTGCTCT	Cycle3 Lib2 ZFC4	TAAGGTCA
Seqlib RV 23	CAAGCAGAAGACGGCATACGAGATTCGAATGGGTGACTGGAGTTCAGACGTGTGCTCT	Cycle3 Lib2 No Protein	CCATTCGA
Seqlib RV 24	CAAGCAGAAGACGGCATACGAGATATATTCACGTGACTGGAGTTCAGACGTGTGCTCT	Cycle3 Lib3 ZFC1	GTGAATAT
Seqlib RV 25	CAAGCAGAAGACGGCATACGAGATCTACAGTTGTGACTGGAGTTCAGACGTGTGCTCT	Cycle3 Lib3 ZFC2	AACTGTAG
Seqlib RV 26	CAAGCAGAAGACGGCATACGAGATGGAAGCAGGTGACTGGAGTTCAGACGTGTGCTCT	Cycle3 Lib3 ZFC4	CTGCTTCC
Seqlib RV 27	CAAGCAGAAGACGGCATACGAGATAAGGATGAGTGACTGGAGTTCAGACGTGTGCTCT	Cycle3 Lib3 No Protein	TCATCCTT
Seqlib RV 28	CAAGCAGAAGACGGCATACGAGATTATAACCTGTGACTGGAGTTCAGACGTGTGCTCT	Cycle6 Lib1 ZFC1	AGGTTATA
Seqlib RV 29	CAAGCAGAAGACGGCATACGAGATCGCAGACGGTGACTGGAGTTCAGACGTGTGCTCT	Cycle6 Lib1 ZFC2	CGTCTGCG
Seqlib RV 30	CAAGCAGAAGACGGCATACGAGATGATATCGAGTGACTGGAGTTCAGACGTGTGCTCT	Cycle6 Lib1 ZFC4	TCGATATC
Seqlib RV 31	CAAGCAGAAGACGGCATACGAGATGCTCCGACGTGACTGGAGTTCAGACGTGTGCTCT	Cycle6 Lib1 No Protein	GTCGGAGC
Seqlib RV 32	CAAGCAGAAGACGGCATACGAGATCACTACGAGTGACTGGAGTTCAGACGTGTGCTCT	Cycle6 Lib2 ZFC1	TCGTAGTG
Seqlib RV 33	CAAGCAGAAGACGGCATACGAGATATCCATATGTGACTGGAGTTCAGACGTGTGCTCT	Cycle6 Lib2 ZFC2	ATATGGAT
Seqlib RV 34	CAAGCAGAAGACGGCATACGAGATTTGGTGAGGTGACTGGAGTTCAGACGTGTGCTCT	Cycle6 Lib2 ZFC4	CTCACCAA
Seqlib RV 35	CAAGCAGAAGACGGCATACGAGATAAGACGTCGTGACTGGAGTTCAGACGTGTGCTCT	Cycle6 Lib2 No Protein	GACGTCTT
Seqlib RV 36	CAAGCAGAAGACGGCATACGAGATGTGCGATAGTGACTGGAGTTCAGACGTGTGCTCT	Cycle6 Lib3 ZFC1	TATCGCAC
Seqlib RV 37	CAAGCAGAAGACGGCATACGAGATACCGGCCAGTGACTGGAGTTCAGACGTGTGCTCT	Cycle6 Lib3 ZFC2	TGGCCGGT
Seqlib RV 38	CAAGCAGAAGACGGCATACGAGATTCGTGACCGTGACTGGAGTTCAGACGTGTGCTCT	Cycle6 Lib3 ZFC4	GGTCACGA
Seqlib RV 39	CAAGCAGAAGACGGCATACGAGATAGAATGCCGTGACTGGAGTTCAGACGTGTGCTCT	Cycle6 Lib3 No Protein	GGCATTCT

### Sheet: Antibodies
Antibody target	Reference	RRID	Applications
SALL4	Abcam ref. ab29112	RRID:AB_777810	WB, Immunoprecipitation, Immunofluorescence, ChIP
SALL4	Santa Cruz ref. sc-101147	RRID:AB_1129262	WB, Immunofluorescence, ChIP
CHD4	Abcam ref. ab70469	RRID:AB_2229454	WB
MTA1	Santa Cruz ref. sc-9446	RRID:AB_649545	WB
MTA1	Santa Cruz ref. sc-373765	RRID:AB_10917039	WB
SALL1	Abcam ref. ab41974	RRID:AB_777807	WB
GATAD2A	Abcam ref. ab87663	RRID:AB_1952305	WB
MBD3	Bethyl ref. A302-528A	RRID:AB_1998980	WB
HDAC1	Santa Cruz ref. sc-6298	RRID:AB_2279712	WB
HDAC1	Santa Cruz ref. sc-81598	RRID:AB_2118083	WB
OCT4	Abcam ref. ab19857	RRID:AB_445175	Immunofluorescence
TUJ1	BioLegend ref. 801201	RRID:AB_2313773	Immunofluorescence
